# Single-cell-resolved calcium and organelle dynamics in resistosome-mediated cell death

**DOI:** 10.1101/2025.06.27.662017

**Authors:** Yi-Feng Chen, Kuan-Yu Lin, Ching-Yi Huang, Liang-Yu Hou, Enoch Lok Him Yuen, Wei-Che Sun, Bing-Jen Chiang, Chin-Wen Chang, Hung-Yu Wang, Tolga O. Bozkurt, Chih-Hang Wu

## Abstract

Plant nucleotide-binding domain leucine-rich repeat-containing (NLR) proteins act as intracellular immune receptors that assemble into resistosomes to execute immune responses. However, the subcellular processes during cell death following resistosome activation remain unclear. Here, we visualized the changes in calcium signaling and organelle behavior after activation of the NRC4 (NLR-required for cell death 4) resistosome. We found that NRC4 membrane enrichment coincided with calcium influx. This is followed by sequential mitochondria and plastid disruption, endoplasmic reticulum fragmentation and cytoskeleton depolymerization. Subsequent loss of plasma membrane integrity, nuclear shrinkage, and vacuolar collapse mark the terminal stage of cell death. Our findings reveal a spatiotemporally-resolved cascade of subcellular events downstream of resistosome activation, providing new mechanistic insight into the execution phase of plant immune cell death.
