## Supplementary material for "Single-cell-resolved calcium and organelle dynamics in resistosome-mediated cell death": Data S1

### Sheet: 工作表1
Table S1. List of primers used in the study.
Name	Sequence
GCaMP6_GG_F1	TTGAAGACATCTCAAATGGGTTCTCATCATCATCATCATC	cloning, domesticating of GCaMP6
GCaMP6_GG_R1	TTGAAGACAAGGGACCGCATCACCGTCCCCAGCTC	cloning, domesticating of GCaMP6
GCaMP6_GG_F2	TTGAAGACATTCCCTGGGGCAGAACCCCACAGAAG	cloning, domesticating of GCaMP6
GCaMP6_GG_R2	TTGAAGACATCTCAAATGGGTTCTCATCATCATCATCATC	cloning, domesticating of GCaMP6
Lifeact_F1	TTGAAGACATCTCAAATGGGTGTCGCAGATTTGATC	cloning of LifeAct
Lifeact_R1	TTGAAGACAACTCGCGAAGCTTCTTCCTTTGAGATGCTTTC	cloning of LifeAct
ARA7_F1	TTGAAGACATCTCAAATGGCTGCAGCTGGAAACAAG	cloning of ARA7
ARA7_R1	TTGAAGACAACTCGAAGCCTAAGCACAACAAGATGAGCTCAC	cloning of ARA7
mOrange2_Nter_F1	ATGAAGACAACTCACCATGGTGAGCAAGGGCGAGGAGAAT	cloning of mOrange2
mOrange2_Nter_R2	AAGAAGACATCTCGCATTCCCTTGTACAGCTCGTCCATGCCGCCG	cloning of mOrange2
mOrange2_Cter_F1	ATGAAGACAACTCATTCGATGGTGAGCAAGGGCGAGGAGAAT	cloning of mOrange2
mOrange2_Cter_R2	AAGAAGACATCTCGAAGCTTACTTGTACAGCTCGTCCATGCCGCCG	cloning of mOrange2
MAP4_MBD_CDS_F1	ATGAAGACATCTCAAATGGACCCAGCTTTCTTGTACAAAGTG	cloning, domesticating of MAP4_MBD
MAP4_MBD_CDS_R1	AAGAAGACATACACCTTGGATATGTCCACTTTC	cloning, domesticating of MAP4_MBD
MAP4_MBD_CDS_F2	AAGAAGACATGTGTCCTCCAAGTGTGGGTCC	cloning, domesticating of MAP4_MBD
MAP4_MBD_CDS_R2	AAGAAGACATCTCGAAGCTTAGGCACCTCCTGCAGGAAAGTG	cloning, domesticating of MAP4_MBD
AtTPK1_F1	AAGAAGACATCTCAAATGTCGAGTGATGCAGCTCGTAC	cloning, domesticating of TPK1
AtTPK1_R1	AAGAAGACATCCTCACGAGGTAGAAACAGAGC	cloning, domesticating of TPK1
AtTPK1_F2	AAGAAGACATGAGGGACCAGATCTCCGG	cloning, domesticating of TPK1
AtTPK1_R2	AAGAAGACATTACGAAGGCACAAGCAAGTAGCC	cloning, domesticating of TPK1
AtTPK1_F3	AAGAAGACATCGTATTCTCGGGAATGGTCCTCG	cloning, domesticating of TPK1
AtTPK1_R3	ATGAAGACAACTCGCGAACCCCTTTGAATCTGAGACGTGGTCTGAG	cloning, domesticating of TPK1
mTagBFP2_NS_F	ATGAAGACTACTCAAATGGTGTCTAAGGGCGAAGAGCTGATTAAGGAG	cloning of mTagBFP2
mTagBFP2_NS_R	ATGAAGACTACTCGCGAATAATTAAGCTTGTGCCCCAGTTTGCTAGGGAG	cloning of mTagBFP2
