## Supplementary material for "Single-cell-resolved calcium and organelle dynamics in resistosome-mediated cell death": Data S2

### Sheet: 工作表1
Data S2. List of plasmids and sequences used in the study.
Plasmid ID	Product	Purpose	RE	Backbone plasmids	Antibiotic	Comment	Publication	Sequence
Level 0 and Level 1 backbone acceptor
pAGM9121		Universal Level 0 acceptor	BsaI		Spec	Universal L0 acceptor	Weber et al., 2011; addgene #51833
pICH47742		Level 1, postion 2 acceptor	BsaI		Carb		Weber et al., 2011; addgene #48001
pICH47751		Level 1, postion 3 acceptor	BsaI		Carb		Weber et al., 2011; addgene #48002
pICH47761		Level 1, postion 4 acceptor	BsaI		Carb		Weber et al., 2011; addgene #48003
pICH47781		Level 1, postion 6 acceptor	BsaI		Carb		Weber et al., 2011; addgene#48005
pICH47791		Level 1, postion 7 acceptor	BsaI		Carb		Weber et al., 2011; addgene#48006
Level 0 modules
pICH51266	CaMV35SLong promoter	Level 0, promoter module	BsaI		Spec	long 35S promoter module	Engler et al., 2014; addgene #50267	GGTCTCAGGAGGAATTCCAATCCCACAAAAATCTGAGCTTAACAGCACAGTTGCTCCTCTCAGAGCAGAATCGGGTATTCAACACCCTCATATCAACTACTACGTTGTGTATAACGGTCCACATGCCGGTATATACGATGACTGGGGTTGTACAAAGGCGGCAACAAACGGCGTTCCCGGAGTTGCACACAAGAAATTTGCCACTATTACAGAGGCAAGAGCAGCAGCTGACGCGTACACAACAAGTCAGCAAACAGACAGGTTGAACTTCATCCCCAAAGGAGAAGCTCAACTCAAGCCCAAGAGCTTTGCTAAGGCCCTAACAAGCCCACCAAAGCAAAAAGCCCACTGGCTCACGCTAGGAACCAAAAGGCCCAGCAGTGATCCAGCCCCAAAAGA…
pICSL13001	CaMV35SLong + CaMV 5'UTR promoter	Level 0, promoter module	BsaI		Spec	CaMV35SLong + CaMV 5'UTR promoter	Engler et al., 2014; addgene #50265	GGTCTCAGGAGGAATTCCAATCCCACAAAAATCTGAGCTTAACAGCACAGTTGCTCCTCTCAGAGCAGAATCGGGTATTCAACACCCTCATATCAACTACTACGTTGTGTATAACGGTCCACATGCCGGTATATACGATGACTGGGGTTGTACAAAGGCGGCAACAAACGGCGTTCCCGGAGTTGCACACAAGAAATTTGCCACTATTACAGAGGCAAGAGCAGCAGCTGACGCGTACACAACAAGTCAGCAAACAGACAGGTTGAACTTCATCCCCAAAGGAGAAGCTCAACTCAAGCCCAAGAGCTTTGCTAAGGCCCTAACAAGCCCACCAAAGCAAAAAGCCCACTGGCTCACGCTAGGAACCAAAAGGCCCAGCAGTGATCCAGCCCCAAAAGA…
pCHW30002	UBQ10 promoter	Level 0, promoter module	BsaI	pAGM9121	Spec	Promoter module (GGAG-AATG)	This study	GGTCTCAGGAGGTCGAGCTGCAGGTCAACGGATCAGGATATTCTTGTTTAAGATGTTGAACTCTATGGAGGTTTGTATGAACTGATGATCTAGGACCGGATAAGTTCCCTTCTTCATAGCGAACTTATTCAAAGAATGTTTTGTGTATCATTCTTGTTACATTGTTATTAATGAAAAAATATTATTGGTCATTGGACTGAACACGAGTGTTAAATATGGACCAGGCCCCAAATAAGATCCATTGATATATGAATTAAATAACAAGAATAAATCGAGTCACCAAACCACTTGCCTTTTTTAACGAGACTTGTTCACCAACTTGATACAAAAGTCATTATCCTATGCAAATCAATAATCATACAAAAATATCCAATAACACTAAAAAATTAAAAGAAATGG…
pICH41421	NOS terminator module	Level 0, terminator module	BsaI		Spec	NOS terminator module	Engler et al., 2014; addgene #50339	GGTCTCAGCTTGTCAAGCAGATCGTTCAAACATTTGGCAATAAAGTTTCTTAAGATTGAATCCTGTTGCCGGTCTTGCGATGATTATCATATAATTTCTGTTGAATTACGTTAAGCATGTAATAATTAACATGTAATGCATGACGTTATTTATGAGATGGGTTTTTATGATTAGAGTCCCGCAATTATACATTTAATACGCGATAGAAAACAAAATATAGCGCGCAAACTAGGATAAATTATCGCGCGCGGTGTCATCTATGTTACTAGATCGACGCTTGAGACC
pICH41432	OCS terminator module	Level 0, terminator module	BsaI		Spec	OCS terminator module	Engler et al., 2014; addgene #50343	GGTCTCAGCTTGTCCTGCTTTAATGAGATATGCGAGAAGCCTATGATCGCATGATATTTGCTTTCAATTCTGTTGTGCACGTTGTAAAAAACCTGAGCATGTGTAGCTCAGATCCTTACCGCCGGTTTCGGTTCATTCTAATGAATATATCACCCGTTACTATCGTATTTTTATGAATAATATTCTCCGTTCAATTTACTGATTGTACCCTACTACTTATATGTACAATATTAAAATGAAAACAATATATTGTGCTGAATAGGTTTATAGCGACATCTATGATAGAGCGCCACAATAACAAACAATTGCGTTTTATTATTACAAATCCAATTTTAAAAAAAGCGGCAGAACCGGTCAAACCTAAAAGACTGATTACATAAATCTTATTCAAATTTCAAA…
pCHW20025	mTagBFP2	Level 0, CDS module	BsaI	pAGM9121	Spec	CDS_no_stop module (AATG-TTCG)	This study	ggtctcaAATGGTGTCTAAGGGCGAAGAGCTGATTAAGGAGAACATGCACATGAAGCTGTACATGGAGGGCACCGTGGACAACCATCACTTCAAGTGCACATCCGAGGGCGAAGGCAAGCCCTACGAGGGCACCCAGACCATGAGAATCAAGGTGGTCGAGGGCGGCCCTCTCCCCTTCGCCTTCGACATCCTGGCTACTAGCTTCCTCTACGGCAGCAAGACCTTCATCAACCACACCCAGGGCATCCCCGACTTCTTCAAGCAGTCCTTCCCTGAGGGCTTCACATGGGAGAGAGTCACCACATACGAGGACGGGGGCGTGCTGACCGCTACCCAGGACACCAGCCTCCAGGACGGCTGCCTCATCTACAACGTCAAGATCAGAGGGGTGAACTTCA…
pICSL50024	NLS2	Level 0, C terminal tag module	BsaI	pAGM9121	Spec	C-terminal tag module (TTCG-GCTT)	This study	ggtctcaTTCGgaagagcaagcaaggaaagctaaggtgaacaatgagaaaaagacggaaatagtgaaaccagagagttgtagcaatgaaggagatgtcaaggatctgaaaagaaaggactctgaggatggaaacgagggtgaggaagaagaagcttcttcgaaaccgaaaaagccaaaagttgctctttctcatcttcaggacattgacgacacagaagctgatcaagaagaagagtaaGCTTcgagacc
pCHW00001	GCaMP6	Level 0, CDS module	BsaI	pAGM9121	Spec	CDS module (AATG-GCTT)	This study	GGTCTCAAATGGGTTCTCATCATCATCATCATCATGGTATGGCTAGCATGACTGGTGGACAGCAAATGGGTCGGGATCTGTACGACGATGACGATAAGGATCTCGCCACCATGGTCGACTCATCACGTCGTAAGTGGAATAAGACAGGTCACGCAGTCAGAGCTATAGGTCGGCTGAGCTCACTCGAGAACGTCTATATCAAGGCCGACAAGCAGAAGAACGGCATCAAGGCGAACTTCCACATCCGCCACAACATCGAGGACGGCGGCGTGCAGCTCGCCTACCACTACCAGCAGAACACCCCCATCGGCGACGGCCCCGTGCTGCTGCCCGACAACCACTACCTGAGCGTGCAGTCCAAACTTTCGAAAGACCCCAACGAGAAGCGCGATCACATGG…
pCHW100009	RCaMP1h	Level 0, CDS module	BsaI	pUC57	Kan	CDS module (AATG-GCTT)	This study	GGTCTCTAATGGGTTCTCATCATCATCATCATCATGGTATGGCTAGCATGACTGGTGGACAGCAAATGGGTCGGGATCTGTACGACGATGACGATAAGGATCTCGCCACCATGGTCGACTCATCACGTCGTAAGTGGAATAAGACAGGTCACGCAGTCAGAGCTATAGGTCGGCTGAGCTCAGCGATCAACACCGAAATGATGTACCCAGCGGATGGTGGTCTGCGTGGTTACACTCACATGGCGCTGAAAGTTGATGGCGGCGGTCACCTGTCCTGTTCTTTCGTGACCACCTACCGCTCCAAAAAGACTGTCGGCAACATTAAGATGCCTGCCATTCATTACGTCAGCCACCGTCTGGAGCGCCTGGAGGAGAGCGATAACGAAATGTTTGTCGTAC…	this study
pCHW50001	mCherry2	Level 0, N-terminal tag module	BsaI	pAGM9121	Spec	N-terminal tag module (CCAT-AATG)	Chiang et al., 2024	GGTCTCACCATGGTGAGTAAAGGAGAAGAAAACAACTTAGCTATCATTAAAGAGTTCATGCGCTTCAAAGTTCACATGGAGGGTTCTGTTAACGGTCACGAGTTCGAGATCGAAGGCGAAGGCGAGGGCCGTCCGTATGAAGGCACCCAGACCGCCAAACTGAAAGTGACTAAAGGCGGCCCGCTGCCTTTTGCGTGGGACATCCTGAGCCCGCAATTTATGTACGGTTCTAAAGCGTATGTTAAACACCCAGCGGATATCCCGGACTATCTGAAGCTGTCTTTTCCGGAAGGTTTCAACTGGGAACGCGTAATGAATTTTGAAGATGGTGGTGTCGTGACCGTCACTCAGGACTCCTCCCTGCAGGATGGCGAGTTCATCTATAAAGTTAAACTGCGT…
pCHW90016	ARA7	Level 0, CDS module	BsaI	pAGM9121	Spec	CDS module (AATG-GCTT)	This study	ggtctcaAATGGCTGCAGCTGGAAACAAGAGCATTAACGCCAAATTGGTGTTGCTTGGAGATGTTGGTGCTGGAAAATCAAGTCTTGTGTTACGGTTTGTCAAAGATCAGTTTGTTGAATTCCAGGAATCAACCATTGGTGCTGCTTTTTTCTCACAAACGTTAGCTGTGAACGATGCCACTGTGAAGTTTGAGATTTGGGATACAGCGGGTCAGGAACGGTACCATAGTTTGGCTCCAATGTACTACAGAGGTGCTGCTGCTGCAATCATTGTTTTTGATGTTACGAATCAGGCTTCGTTTGAGAGGGCAAAGAAATGGGTTCAGGAACTGCAGGCACAAGGTAACCCTAATATGGTCATGGCCCTTGCTGGAAACAAATCTGATTTATTAGATGCAA…
pCHW90013	LifeAct	Level 0, CDS module	BsaI	pAGM9121	Spec	CDS_no_stop module (AATG-TTCG)	This study	ggtctcaAATGGGTGTCGCAGATTTGATCAAGAAATTCGAAAGCATCTCAAAGGAAGAAGCTTCGCGAGACC
pCHW100034	mOrange2	Level 0, N-terminal tag module	BsaI	pAGM9121	Spec	N-terminal tag module (CCAT-AATG)	This study	ggtctcaCCATGGTGAGCAAGGGCGAGGAGAATAACATGGCCATCATCAAGGAGTTCATGCGCTTCAAGGTGCGCATGGAGGGCTCCGTGAACGGCCACGAGTTCGAGATCGAGGGCGAGGGCGAGGGCCGCCCCTACGAGGGCTTTCAGACCGCTAAGCTGAAGGTGACCAAGGGTGGCCCCCTGCCCTTCGCCTGGGACATCCTGTCCCCTCATTTCACCTACGGCTCCAAGGCCTACGTGAAGCACCCCGCCGACATCCCCGACTACTTCAAGCTGTCCTTCCCCGAGGGCTTCAAGTGGGAGCGCGTGATGAACTACGAGGACGGCGGCGTGGTGACCGTGACCCAGGACTCCTCCCTGCAGGACGGCGAGTTCATCTACAAGGTGAAGCTGCGC…
pCHW100035	mOrange2	Level 0, C-terminal tag module	BsaI	pAGM9121	Spec	C-terminal tag module (TTCG-GCTT)	This study	ggtctcaTTCGATGGTGAGCAAGGGCGAGGAGAATAACATGGCCATCATCAAGGAGTTCATGCGCTTCAAGGTGCGCATGGAGGGCTCCGTGAACGGCCACGAGTTCGAGATCGAGGGCGAGGGCGAGGGCCGCCCCTACGAGGGCTTTCAGACCGCTAAGCTGAAGGTGACCAAGGGTGGCCCCCTGCCCTTCGCCTGGGACATCCTGTCCCCTCATTTCACCTACGGCTCCAAGGCCTACGTGAAGCACCCCGCCGACATCCCCGACTACTTCAAGCTGTCCTTCCCCGAGGGCTTCAAGTGGGAGCGCGTGATGAACTACGAGGACGGCGGCGTGGTGACCGTGACCCAGGACTCCTCCCTGCAGGACGGCGAGTTCATCTACAAGGTGAAGCTGC…
pCHW100036	MAP4-MBD	Level 0, CDS module	BsaI	pAGM9121	Spec	CDS module (AATG-GCTT)	This study	ggtctcaAATGgacccagctttcttgtacaaagtggaatcccggcaagaagaagcaaaggctgctgtaggtgtgactggaaatgacatcactaccccgccaaacaaggagccaccaccaagcccagaaaagaaagcaaagcctttggccaccactcaacctgcaaagacttcaacatcgaaagccaaaacacagcccacttctctccctaagcaaccagctcccaccacctctggtgggttgaataaaaaacccatgagcctcgcctcaggctcagtgccagctgccccacacaaacgccctgctgctgccactgctactgccaggccttccaccctacctgccagagacgtgaagccaaagccaattacagaagctaaggttgccgaaaagcggacct…
pCHW100031	AtTPK1	Level 0, CDS module	BsaI	pAGM9121	Spec	CDS_no_stop module (AATG-TTCG)	This study	ggtctcaAATGTCGAGTGATGCAGCTCGTACGCCATTGTTACCCACTGAGAAGATAGATACCATGGCTCAAGATTTCAACCTGAACTCAAGAACTTCTTCTTCAAGAAAACGAAGATTGCGTCGCTCTAGAAGTGCTCCTCGTGGTGATTGTATGTACAATGATGATGTCAAAATCGACGAACCACCTCCTCATCCGAGTAAAATCCCAATGTTCAGTGATCTAAACCCGAATCTCAGGCGAGTGATCATGTTCTTGGCTTTATATCTTACCATTGGTACGCTCTGTTTCTACCTCGTGAGGGACCAGATCTCCGGTCATAAAACCAGTGGTGTGGTAGATGCTCTCTATTTCTGTATAGTAACGATGACAACTGTTGGATACGGTGACCTTGTCCCTA…
pCHW100040	AtPNET2	Level 0, CDS module	BsaI	pUC57	Kan	CDS_no_stop module (AATG-TTCG)	This study	GGTCTCTAATGGGTGATTATCGTCTCCTACGAAACTCCGGCGTCGTTATCGGAATAATCTTGCTACATCTCTTTACTTTCGCCTCTCTTGTTTCATCCGATGAACTTCAGTTTGGTGTTGTGGTTAATTTCTTGTGGCCTTATGGGACAGTTGTGGGAGAAAGCGGAGAGCTTCAAGTGACTCCTAGTTTAGAGGTAAAAGGTTCTCCTGGATTGAAGCCAGATAGAACCTCTCTTTGTGAGAGGATTCATATCCATGGACTTGGAAGGTTTAAACATCTAGACAAGTATGCACATTCGCTCAAGTTGATAGTTAACGCGTCAATCTCTGGGAAAACAAATAACATTGACGTTTGCTTTCACCGGAATTTGTCGCGTGGAATTGGAATGTGCCCTCATA…
pCHW00021	proATPsyn	Level 0, N-terminal tag module	BsaI	pUC57	Kan	N-terminal tag module (CCAT-AATG)	This study	GGTCTCACCATGGCTTCTCGGAGGCTTCTCGCCTCTCTCCTCCGTCAATCGGCTCAACGTGGCGGCGGTCTAATTTCCCGATCGTTAGGAAACTCCATCCCTAAATCCGCTTCACGCGCCTCTTCACGCGCATCCCCTAAGGGATTCCTCTTAAACCGCGCCGTACAGTACGCTACCTCCGCAGCGGCACCGGCATCTCAGCCATCAACACCACCAAAGTCCGGCAGTGAACCGTCCGGAAAAATTACCGATGAGTTCACCGGCGCTGGTTCAATGAGAGACC
pCHW50024	NbNRC4 CC domain	Level 0, CDS module	BsaI	pAGM9121	Spec	AATG-CTCA	Chiang et al., 2024	ggtctcaAATGGCAGATGCAGTAGTGAATTTTCTGGTGGAGAACCTGTTGCAGCTATTAACTGATAACGTAAAGCTGATCGGAAGTGCAAAGGGAGAGTTAGAGAATCTGCTGAAAGAAGTTCAACACCTAAAAGGCTTCTTAGATGACGCAGCTAAGCTGCCAAGCGACAGCGAACAGTGGAAAGTGTTGGTGGAGGAGATACAAAAAACGGTACATACCGCAGAGGATGCTGTTGATAAGTTTGTGGTTCAGGCGAAGCTGCACAAAGAGAAAAATAAAATGGCAAGAATTTTGGATGTGGGTCATCTGGCTACAGTCAGGAATCTTGCAGCTGAGGTCAAAGGAATTCATGACCAAGTCAAGGAACTTCGCCTAAACAATCAAGCTCTTCAAGCAC…
pCHW50025	NbNRC4 Nb domain	Level 0, CDS module	BsaI	pAGM9121	Spec	CTCA-CCAT	Chiang et al., 2024	ggtctcaCTCAGCAGGGTCCTGCATTGGAGGATGATGAAGTTGTCGGCTTTGATGAGGAAGCGAACAAAGTGATCAATCGACTTGTTAAAGAATCAAAGGATCTAGATATTATTCCGGTGGTGGGTATGCCGGGACTTGGAAAAACCACACTAGCAAGAAAAATCTACAAGGATCCTAAGCTTTCATATGAATTTTTTGGCGTCCATTGGGTTTACGTCGGCCAATCTTACAAAATAAAGGATGTTTTTCTTAATATTCTCAAATTCTTCACAAGACGCACCGAAGATTATCAGCATGAGGATGTGGACGCATTAGCTAAGGTGATAGCCGGTTTTATCAATAAAGGAGGTAGATGTCTCATTTGTTTAGATGATGTTTGGGAAACAAAAGTCATTGAC…
pCHW50008	NbNRC4 Nb domain (L9E)	Level 0, CDS module	BsaI	pCR2.1	Carb	CTCA-CCAT	This study	GGTCTCAAATGGCAGATGCAGTAGTGAATTTTGAAGTGGAGAACCTGTTGCAGCTATTAACTGATAACGTAAAGCTGATCGGAAGTGCAAAGGGAGAGTTAGAGAATCTGCTGAAAGAAGTTCAACACCTAAAAGGCTTCTTAGATGACGCAGCTAAGCTGCCAAGCGACAGCGAACAGTGGAAAGTGTTGGTGGAGGAGATACAAAAAACGGTACATACCGCAGAGGATGCTGTTGATAAGTTTGTGGTTCAGGCGAAGCTGCACAAAGAGAAAAATAAAATGGCAAGAATTTTGGATGTGGGTCATCTGGCTACAGTCAGGAATCTTGCAGCTGAGGTCAAAGGAATTCATGACCAAGTCAAGGAACTTCGCCTAAACAATCAAGCTCTTCAAGCAC…
pCHW500037	NbNRC4 Nb domain (K190R)	Level 0, CDS module	BsaI	pAGM9121	Spec	CTCA-CCAT	This study	ggtctcaCTCAGCAGGGTCCTGCATTGGAGGATGATGAAGTTGTCGGCTTTGATGAGGAAGCGAACAAAGTGATCAATCGACTTGTTAAAGAATCAAAGGATCTAGATATTATTCCGGTGGTGGGTATGCCGGGACTTGGAAGAACCACACTAGCAAGAAAAATCTACAAGGATCCTAAGCTTTCATATGAATTTTTTGGCGTCCATTGGGTTTACGTCGGCCAATCTTACAAAATAAAGGATGTTTTTCTTAATATTCTCAAATTCTTCACAAGACGCACCGAAGATTATCAGCATGAGGATGTGGACGCATTAGCTAAGGTGATAGCCGGTTTTATCAATAAAGGAGGTAGATGTCTCATTTGTTTAGATGATGTTTGGGAAACAAAAGTCATTGAC…
pCHW50026	NbNRC4 LRR domain	Level 0, CDS module	BsaI	pAGM9121	Spec	CCAT-TTCG	Chiang et al., 2024	GGTCTCACCATTCCTATTGAGGACCCAAATAAATCTCGTCGACTGTGCATTCAACCCTCTAATTTGAAAGACTTCCTCTCCAAAAAACCATCTGCAGAACATGTTAGATCTTTCTATTGTTTTTCCTCAAAAGAAAAACAAATCCGCGGGTTGACTCCTAATGACATTAAACTCATTCACAAAGCGTTTCCGCTTGTCAGGGTCTTGGACGTGGAATCCCTCAAATTTCTCTTCTCAAAGGATTTTAACCAGTTATTTCATTTGAGATATATTGCTATCTCAGGTGACTTCAATGCCATCCCTTTGACCTTTGGTAAATTTTGGAATTTACAAACTCTTATTCTTAATACAAGTACCTCAGAGTCCACCCTTGATGTAAAAGCAGACATATGGAACATG…
Level 1 plasmids
pCHW91036	pICH47751-35S::Rpiblb2::OCS	Level 1, P3	BbsI		Carb		Chiang et al., 2024
pCHW101186	pICH47761-CBS4-CMV1::AVRblb2::NOS	Level 1, P5	BbsI		Carb		This study
pCHW101020	pICH47742-35S::CUP2-p65::NOS	Level 1, P2	BbsI		Carb	CUP2-p65 synthetic transcription factor under constitutive promoter	Chiang et al., 2024; addgene #222454
pCHW91060	pICH47761-CBS4-CMV1::loxP-mCherry-CP::OCS	Level 1, P4	BbsI		Carb		This study
pCHW111101	pICH47791-CBS4-miniDFR::Cre::NOS	Level 1, P7	BbsI		Carb	Cre under copper-inducible promoter	Chiang et al., 2024; addgene #222452
pCHW01002	pICH47742-UBQ10::GCaMP6:OCS	Level 1, P2	BbsI		Carb	Cytosolic calcium biosensor	This study
pCHW101094	pICH47781-35S::RCaMP1h::NOS	Level 1, P6	BbsI		Carb	Cytosolic calcium biosensor	This study
pCHW91116	pICH47781-35S::mCherry-ARA7::OCS	Level 1, P6	BbsI		Carb	Endosome marker	This study
pCHW100054	pICH47781-35S::proATPsyn-mCherry::OCS	Level 1, P6	BbsI		Carb	mitochondria marker	This study
pCHW91076	pICH47781-35S::LifeAct-mOrange2::NOS	Level 1, P6	BbsI		Carb	Actin marker	This study
pCHW101146	pICH47781-35S::mOrange2-MAP4-MBD::NOS	Level 1, P6	BbsI		Carb	Microtubule marker	This study
pCHW101141	pICH47781-35S::AtTPK1-mRFP::NOS	Level 1, P6	BbsI		Carb	Tonoplast membrane marker	This study
pCHW91050	pICH47781-35S-mTagBFP2-NLS2::OCS	Level 1, P6	BbsI		Carb	Nuclearplasm marker	This study
pCHW101152	pICH47781-35S::AtPNET2-mOrange2::NOS	Level 1, P6	BbsI		Carb	Nuclear envelope marker	This study
pCHW51004	pICH86988-NRC4^3A-myc				Kan		Wang et al., 2025
pCHW51017	pICH86988-NRC4^L9E-myc				Kan		This study
pCHW51060	pICH86988-NRC2-myc				Kan		This study
pCHW51026	pICH86988-NRC4^3A-GFP				Kan		Wang et al., 2025
	pICH86988-synNbNRC4-eGFP.1				Kan		Wu et al., 2017
	pICH86988-NRC4K190R-HF				Kan		Wu et al., 2017
Level 2 plasmids
pCHW02002	pICSL4723+ pICSL11024(Nos:Kan:Ocs) + pCHW01002(Ubq10:GCaMP6:Ocs) + pICH41744	Level 2			Kan	For generating GCaMP6 transgenic plants	This study
Other plasmids
pGWB555-RFP		Cytosol marker			Spec		Bozkurt et al., 2011
SlSOBIR1-mCherry		Plasma membrane marker			Spec		Li et al.,
pt-rk	proRubisco-RFP	Plastid marker			Kan		Nelson et al., 2007
G-rk	GmMan49-RFP	Golgi marker			Kan		Nelson et al., 2007
ER-rk	pBIN20-mCherry-HDEL	Endoplasmic reticulum marker			Kan		Nelson et al., 2007
proATPsyn-RFP	Arabidopsis F1-ATPase gamma-Subunit signal peptide+ mCherry	Mitochondrial marker			Kan		This study
